# Euktect: Enhanced Eukaryotic Sequence Detection and Classification in Metagenomes via the DNA Language Model

**DOI:** 10.1101/2025.06.19.660294

**Authors:** Yibo Peng, Boyang Ji, Yinzhao Wang, Hongzhong Lu

## Abstract

The current taxonomy classification of DNA sequences in metagenomics primarily relies on alignment against reference databases. However, the eukaryotic species in genome databases are not sufficient as there exist numerous unculturable eukaryotes inside metagenomes. These limitations hinder functional and evolutionary analyses of eukaryotes across distinct environmental samples. To overcome these limitations, we created Euktect, a deep-learning-based toolbox for reliable, alignment-free classification of eukaryotic DNA sequences across different phylogenetic levels from metagenome datasets. Euktect achieves high accuracy in extraction of eukaryotic sequences longer than 500bp from the assembled contigs of metagenomes, significantly outperforming existing methods. Furthermore, we developed an algorithm that integrates Euktect’s predictions with existing tools to refine metagenome-assembled genomes (MAGs), substantially increasing the yield of high-quality eukaryotic MAGs for the downstream analysis. Beyond eukaryotic detection, Euktect incorporates two specialized models: a high-precision classifier for fungal phyla, and a hierarchical classifier that accurately identifies sequences from specific fungal genera (e.g., *Candida*) in diverse metagenomic samples. Significantly, this framework enables prediction of host disease status (e.g., inflammatory bowel disease) by linking eukaryotic sequence identification to clinical phenotypes through machine learning models. Collectively, Euktect enables accurate reconstruction and functional annotation of eukaryotic genomes from metagenomes at large scale, thereby empowering the comprehensive utilization of sequenced eukaryotic species for downstream evolutionary and clinical research.
