## Supplementary Dataset 2 for "Euktect: Enhanced Eukaryotic Sequence Detection and Classification in Metagenomes via the DNA Language Model"

tool	F1_score	length
bertax	0.954166667	1000
bertax	0.983223183	1000
bertax	0.932432432	1000
bertax	0.980691057	1000
bertax	0.964267219	1000
bertax	0.930036823	1000
bertax	0.937300744	1000
bertax	0.95796575	1000
bertax	0.9745158	1000
bertax	0.973305955	1000
bertax	0.910802775	1000
bertax	0.950668037	1000
bertax	0.878332525	1000
bertax	0.972862263	1000
bertax	0.91840796	1000
bertax	0.965909091	1000
bertax	0.977052524	1000
bertax	0.962809917	1000
bertax	0.903633491	1000
bertax	0.899308983	1000
bertax	0.952331063	1000
bertax	0.945435467	1000
bertax	0.956923077	1000
bertax	0.854748603	1000
bertax	0.961578401	1000
bertax	0.938407611	1000
bertax	0.916746411	1000
bertax	0.877858338	1000
bertax	0.960325534	1000
bertax	0.960247806	1000
bertax	0.923818708	1000
bertax	0.970766129	1000
bertax	0.963039014	1000
bertax	0.956870612	1000
bertax	0.971021861	1000
bertax	0.968540485	1000
bertax	0.90729783	1000
bertax	0.95781893	1000
bertax	0.900437637	1000
bertax	0.911821705	1000
bertax	0.977511244	1000
bertax	0.985815603	1000
bertax	0.922619048	1000
bertax	0.918976546	1000
bertax	0.934929724	1000
bertax	0.882352941	1000
bertax	0.907816712	1000
bertax	0.975038207	1000
bertax	0.984848485	1000
bertax	0.90430622	1000
bertax	0.970663922	1000
bertax	0.92153923	1000
bertax	0.202327663	1000
bertax	0.82907489	1000
bertax	0.786615469	1000
bertax	0.443579767	1000
bertax	0.951533136	1000
bertax	0.945492662	1000
bertax	0.82387361	1000
bertax	0.963954686	1000
bertax	0.929394091	1000
bertax	0.905500705	1000
bertax	0.975983648	1000
bertax	0.967145791	1000
bertax	0.865438303	1000
bertax	0.950718686	1000
bertax	0.702163062	1000
bertax	0.973333333	1000
bertax	0.965344048	1000
bertax	0.971722365	1000
bertax	0.592339261	1000
bertax	0.972778634	1000
bertax	0.917573872	1000
bertax	0.949027851	1000
bertax	0.955284553	1000
bertax	0.589200273	1000
bertax	0.857300275	1000
bertax	0.917068467	1000
bertax	0.976458547	1000
bertax	0.954825462	1000
bertax	0.929841897	1000
bertax	0.959543568	1000
bertax	0.918276374	1000
bertax	0.958987342	1000
bertax	0.944287063	1000
bertax	0.966976264	1000
bertax	0.919921875	1000
bertax	0.980411853	1000
bertax	0.963768116	1000
bertax	0.916626965	1000
bertax	0.968421053	1000
bertax	0.967145791	1000
bertax	0.950682057	1000
bertax	0.957380457	1000
bertax	0.933060807	1000
bertax	0.971193416	1000
bertax	0.851485149	1000
bertax	0.903856041	1000
bertax	0.928813559	1000
bertax	0.955394191	1000
bertax	0.941238751	1500
bertax	0.965824666	1500
bertax	0.979591837	1500
bertax	0.99549324	1500
bertax	0.972616633	1500
bertax	0.997506234	1500
bertax	0.987518722	1500
bertax	0.991427131	1500
bertax	0.994469583	1500
bertax	0.995983936	1500
bertax	0.995479658	1500
bertax	0.944591029	1500
bertax	1	1500
bertax	0.967903711	1500
bertax	0.987405542	1500
bertax	0.988413098	1500
bertax	0.44191344	1500
bertax	0.939929329	1500
bertax	0.994005994	1500
bertax	0.985801217	1500
bertax	0.94235854	1500
bertax	0.967773922	1500
bertax	0.986013986	1500
bertax	0.964799207	1500
bertax	0.956743003	1500
bertax	0.992466097	1500
bertax	0.987341772	1500
bertax	0.980099502	1500
bertax	0.975585451	1500
bertax	0.990437846	1500
bertax	0.993969849	1500
bertax	0.956777996	1500
bertax	0.992443325	1500
bertax	0.983524713	1500
bertax	0.991026919	1500
bertax	0.944591029	1500
bertax	0.991935484	1500
bertax	0.664911126	1500
bertax	0.990428212	1500
bertax	0.992443325	1500
bertax	0.931052913	1500
bertax	0.993457474	1500
bertax	0.994480682	1500
bertax	0.983903421	1500
bertax	0.99949975	1500
bertax	0.990408884	1500
bertax	0.991427131	1500
bertax	0.988900101	1500
bertax	0.984445559	1500
bertax	0.990408884	1500
bertax	0.956477733	1500
bertax	0.982188295	1500
bertax	0.937433722	1500
bertax	0.988424761	1500
bertax	0.965873837	1500
bertax	0.986960883	1500
bertax	0.994469583	1500
bertax	0.991967871	1500
bertax	0.984879032	1500
bertax	0.924719701	1500
bertax	0.988448016	1500
bertax	0.949494949	1500
bertax	0.961399897	1500
bertax	0.973859559	1500
bertax	0.983622829	1500
bertax	0.969876543	1500
bertax	0.889606893	1500
bertax	0.977505112	1500
bertax	0.97593446	1500
bertax	0.924449108	1500
bertax	0.911956522	1500
bertax	0.991435768	1500
bertax	0.992555831	1500
bertax	0.419889503	1500
bertax	0.995484195	1500
bertax	0.977122522	1500
bertax	0.98071066	1500
bertax	0.996512207	1500
bertax	0.987	1500
bertax	0.987605354	1500
bertax	0.971751412	1500
bertax	0.935281837	1500
bertax	0.994974874	1500
bertax	0.956167176	1500
bertax	0.99047619	1500
bertax	0.945436002	1500
bertax	0.942044257	1500
bertax	0.980112188	1500
bertax	0.995983936	1500
bertax	0.985316456	1500
bertax	0.974961676	1500
bertax	0.995484195	1500
bertax	0.990981964	1500
bertax	0.981246832	1500
bertax	0.987915408	1500
bertax	0.978467702	1500
bertax	0.92431562	1500
bertax	0.997005988	1500
bertax	0.974714923	1500
bertax	0.975585451	1500
bertax	0.864337102	500
bertax	0.865424431	500
bertax	0.610497238	500
bertax	0.810201079	500
bertax	0.940314136	500
bertax	0.87867036	500
bertax	0.819958848	500
bertax	0.864955357	500
bertax	0.945760927	500
bertax	0.86777275	500
bertax	0.849343832	500
bertax	0.82418136	500
bertax	0.849767682	500
bertax	0.796343321	500
bertax	0.850976362	500
bertax	0.853957637	500
bertax	0.862705941	500
bertax	0.820978316	500
bertax	0.830518346	500
bertax	0.88199446	500
bertax	0.803662258	500
bertax	0.876159302	500
bertax	0.787524366	500
bertax	0.867608582	500
bertax	0.878279119	500
bertax	0.823818898	500
bertax	0.848484848	500
bertax	0.926360726	500
bertax	0.912723449	500
bertax	0.826754386	500
bertax	0.866125761	500
bertax	0.879743453	500
bertax	0.861761427	500
bertax	0	500
bertax	0.845588235	500
bertax	0.810947795	500
bertax	0.894679696	500
bertax	0.822163588	500
bertax	0.804519774	500
bertax	0.778121775	500
bertax	0.922091782	500
bertax	0.891712707	500
bertax	0.851558373	500
bertax	0.872406639	500
bertax	0.89806867	500
bertax	0.822067594	500
bertax	0.754966887	500
bertax	0.819755601	500
bertax	0.751863685	500
bertax	0.795501022	500
bertax	0.783494651	500
bertax	0.780273973	500
bertax	0.820721178	500
bertax	0.961360124	500
bertax	0.898627244	500
bertax	0.878474114	500
bertax	0.744135297	500
bertax	0.831045407	500
bertax	0.88876591	500
bertax	0.905021834	500
bertax	0.81974026	500
bertax	0.905331882	500
bertax	0.866967306	500
bertax	0.690502793	500
bertax	0.918947933	500
bertax	0.790185278	500
bertax	0.715456035	500
bertax	0.93551797	500
bertax	0.916309013	500
bertax	0.85840708	500
bertax	0.873755893	500
bertax	0.793993994	500
bertax	0.874298541	500
bertax	0.688989784	500
bertax	0.808413872	500
bertax	0.86588759	500
bertax	0.798816568	500
bertax	0.779366701	500
bertax	0.80638517	500
bertax	0.867605634	500
bertax	0.579169175	500
bertax	0.717948718	500
bertax	0.879955947	500
bertax	0.159486709	500
bertax	0.784951703	500
bertax	0.840203275	500
bertax	0.880621877	500
bertax	0.919234857	500
bertax	0.848547718	500
bertax	0.763328351	500
bertax	0.835140998	500
bertax	0.899516389	500
bertax	0.798979592	500
bertax	0.813236119	500
bertax	0.793650794	500
bertax	0.838276441	500
bertax	0.829733802	500
bertax	0.798082684	500
bertax	0.754676644	500
bertax	0.864547677	500
Eukrep	0.922108576	1000
Eukrep	0.982481752	1000
Eukrep	0.91349481	1000
Eukrep	0.944567627	1000
Eukrep	0.874223602	1000
Eukrep	0.948853616	1000
Eukrep	0.858983536	1000
Eukrep	0.972200159	1000
Eukrep	0.931263858	1000
Eukrep	0.902506964	1000
Eukrep	0.985333333	1000
Eukrep	0.968771686	1000
Eukrep	0.995323981	1000
Eukrep	0.876063183	1000
Eukrep	0.948986723	1000
Eukrep	0.891605542	1000
Eukrep	0.956378601	1000
Eukrep	0.966903073	1000
Eukrep	0.900717703	1000
Eukrep	0.953625082	1000
Eukrep	0.984300341	1000
Eukrep	0.884727911	1000
Eukrep	0.997286296	1000
Eukrep	0.990595611	1000
Eukrep	0.900479616	1000
Eukrep	0.932795699	1000
Eukrep	0.915775401	1000
Eukrep	0.851735016	1000
Eukrep	0.936596218	1000
Eukrep	0.864037669	1000
Eukrep	0.980615735	1000
Eukrep	0.991432069	1000
Eukrep	0.984658298	1000
Eukrep	0.849242923	1000
Eukrep	0.904568069	1000
Eukrep	0.968894772	1000
Eukrep	0.848084544	1000
Eukrep	0.950892857	1000
Eukrep	0.972931168	1000
Eukrep	0.857341684	1000
Eukrep	0.869343531	1000
Eukrep	0	1000
Eukrep	0.968645764	1000
Eukrep	0.89477557	1000
Eukrep	0.980730897	1000
Eukrep	0.836544438	1000
Eukrep	0.620087336	1000
Eukrep	1	1000
Eukrep	0.842785355	1000
Eukrep	0.995520159	1000
Eukrep	0.955840456	1000
Eukrep	0.94475761	1000
Eukrep	0	1000
Eukrep	0.948176583	1000
Eukrep	0.995680346	1000
Eukrep	0.952164009	1000
Eukrep	0.813186813	1000
Eukrep	0.880415945	1000
Eukrep	0.89707751	1000
Eukrep	0.854256854	1000
Eukrep	0.975384615	1000
Eukrep	0.999305073	1000
Eukrep	0.946727549	1000
Eukrep	0	1000
Eukrep	0.866666667	1000
Eukrep	0.951219512	1000
Eukrep	0.959939531	1000
Eukrep	0.846539619	1000
Eukrep	0.95208463	1000
Eukrep	0.909918107	1000
Eukrep	0.987361769	1000
Eukrep	0.911764706	1000
Eukrep	0.958634274	1000
Eukrep	0.961020553	1000
Eukrep	0	1000
Eukrep	0.895714286	1000
Eukrep	0.954545455	1000
Eukrep	0.9765625	1000
Eukrep	0.847076462	1000
Eukrep	1	1000
Eukrep	0.978795589	1000
Eukrep	0.91038961	1000
Eukrep	0.954621849	1000
Eukrep	0.899538106	1000
Eukrep	0.95202952	1000
Eukrep	0.987509184	1000
Eukrep	0.983488132	1000
Eukrep	0.941754386	1000
Eukrep	0.880458125	1000
Eukrep	0.964216005	1000
Eukrep	0.962336664	1000
Eukrep	0.85106383	1000
Eukrep	0.918283363	1000
Eukrep	0	1000
Eukrep	0.92139738	1000
Eukrep	0.962724936	1000
Eukrep	0.951442646	1000
Eukrep	0.897792314	1000
Eukrep	1	1000
Eukrep	0.964784053	1000
Eukrep	0.996926859	1500
Eukrep	0.991210277	1500
Eukrep	0.94691358	1500
Eukrep	0.99207248	1500
Eukrep	0.984736583	1500
Eukrep	0.895166353	1500
Eukrep	0.952177016	1500
Eukrep	0.992113565	1500
Eukrep	0.966360856	1500
Eukrep	0.991608392	1500
Eukrep	0.883939039	1500
Eukrep	0.904675167	1500
Eukrep	0.933612858	1500
Eukrep	0.989583333	1500
Eukrep	0.800225734	1500
Eukrep	0.978934325	1500
Eukrep	1	1500
Eukrep	0.879321592	1500
Eukrep	1	1500
Eukrep	0.938031592	1500
Eukrep	0.945868946	1500
Eukrep	0.970873786	1500
Eukrep	0.857772878	1500
Eukrep	0.879276953	1500
Eukrep	0.998003992	1500
Eukrep	0.954314721	1500
Eukrep	0.991080278	1500
Eukrep	0.889037433	1500
Eukrep	0.983838384	1500
Eukrep	0.997128087	1500
Eukrep	0.988659106	1500
Eukrep	0.97685869	1500
Eukrep	0.969085174	1500
Eukrep	0.879148403	1500
Eukrep	0.901515152	1500
Eukrep	0.911032028	1500
Eukrep	0.948768473	1500
Eukrep	0.981132075	1500
Eukrep	0.978947368	1500
Eukrep	0.965	1500
Eukrep	0.981610653	1500
Eukrep	0	1500
Eukrep	0.962869729	1500
Eukrep	0.97794581	1500
Eukrep	0.904972376	1500
Eukrep	0.952685422	1500
Eukrep	0.992009834	1500
Eukrep	0.949014276	1500
Eukrep	0.985507246	1500
Eukrep	0.904509284	1500
Eukrep	0.967455621	1500
Eukrep	0.97218543	1500
Eukrep	0	1500
Eukrep	0.96369637	1500
Eukrep	0.894021739	1500
Eukrep	0.940038685	1500
Eukrep	0.881900769	1500
Eukrep	0.951779564	1500
Eukrep	0.93995098	1500
Eukrep	0.898656899	1500
Eukrep	0.912838634	1500
Eukrep	0.907284768	1500
Eukrep	0.953175112	1500
Eukrep	0	1500
Eukrep	0.889279438	1500
Eukrep	0.971107544	1500
Eukrep	0.994518403	1500
Eukrep	0.908045977	1500
Eukrep	0.894263994	1500
Eukrep	0.872754491	1500
Eukrep	0.996523754	1500
Eukrep	0.996563574	1500
Eukrep	0.98739217	1500
Eukrep	0.928671329	1500
Eukrep	0	1500
Eukrep	0.995424504	1500
Eukrep	0.97378768	1500
Eukrep	0.995663487	1500
Eukrep	0.97799511	1500
Eukrep	0.975358166	1500
Eukrep	0.9128724	1500
Eukrep	0.98066512	1500
Eukrep	0.94485684	1500
Eukrep	0.973880597	1500
Eukrep	0.874015748	1500
Eukrep	0.876260312	1500
Eukrep	0.766483516	1500
Eukrep	0.943793911	1500
Eukrep	0.995357474	1500
Eukrep	0.998888889	1500
Eukrep	0.883751651	1500
Eukrep	0.963791968	1500
Eukrep	0.902893891	1500
Eukrep	0	1500
Eukrep	0.893592005	1500
Eukrep	0.869135802	1500
Eukrep	1	1500
Eukrep	1	1500
Eukrep	0.920724802	1500
Eukrep	0.988267771	1500
Eukrep	0.853556485	500
Eukrep	0.822880772	500
Eukrep	0.803560076	500
Eukrep	0.853646598	500
Eukrep	0.892655367	500
Eukrep	0.876795163	500
Eukrep	0.776699029	500
Eukrep	0.950236967	500
Eukrep	0.883472963	500
Eukrep	0.863266814	500
Eukrep	0.89511323	500
Eukrep	0.939283102	500
Eukrep	0	500
Eukrep	0.887843137	500
Eukrep	0.844756883	500
Eukrep	0.744075829	500
Eukrep	0.803337306	500
Eukrep	0.858384014	500
Eukrep	0.824300179	500
Eukrep	0.876056338	500
Eukrep	0.895238095	500
Eukrep	0.902368573	500
Eukrep	0.813186813	500
Eukrep	0.924961715	500
Eukrep	0.975232198	500
Eukrep	0.880521361	500
Eukrep	0.911781446	500
Eukrep	0.9344	500
Eukrep	0.738589212	500
Eukrep	0.793626707	500
Eukrep	0.919803601	500
Eukrep	0.923615978	500
Eukrep	0.941698352	500
Eukrep	0.915734526	500
Eukrep	0.811692726	500
Eukrep	0.905528341	500
Eukrep	0.830255057	500
Eukrep	0.814182534	500
Eukrep	0.785321101	500
Eukrep	0.825305536	500
Eukrep	0.801209373	500
Eukrep	0.798219585	500
Eukrep	0	500
Eukrep	0.850393701	500
Eukrep	0.851800554	500
Eukrep	0.899557802	500
Eukrep	0.900621118	500
Eukrep	0.809376928	500
Eukrep	0.832679739	500
Eukrep	0.855806703	500
Eukrep	0.894854586	500
Eukrep	0.837575758	500
Eukrep	0.890410959	500
Eukrep	0	500
Eukrep	0.842887473	500
Eukrep	0.898389783	500
Eukrep	0.942383583	500
Eukrep	0.79245283	500
Eukrep	0.87804878	500
Eukrep	0.956672444	500
Eukrep	0.958626073	500
Eukrep	0.923295455	500
Eukrep	0.925204274	500
Eukrep	0.965964344	500
Eukrep	0	500
Eukrep	0.917531404	500
Eukrep	0.795588235	500
Eukrep	0.847238543	500
Eukrep	0.806818182	500
Eukrep	0.916709249	500
Eukrep	0.95709571	500
Eukrep	0.871157619	500
Eukrep	0.952037133	500
Eukrep	0.968376669	500
Eukrep	0.788161994	500
Eukrep	0.976632714	500
Eukrep	0.807717898	500
Eukrep	0.974444444	500
Eukrep	0.848184818	500
Eukrep	0.837270341	500
Eukrep	0.963609898	500
Eukrep	0.968908171	500
Eukrep	0	500
Eukrep	0.970281124	500
Eukrep	0.913645353	500
Eukrep	0.797288136	500
Eukrep	0.947453517	500
Eukrep	0.81871345	500
Eukrep	0.925143954	500
Eukrep	0.866817156	500
Eukrep	0.825895663	500
Eukrep	0.810704961	500
Eukrep	0	500
Eukrep	0.817585302	500
Eukrep	0.902545003	500
Eukrep	0.958860759	500
Eukrep	0.824698368	500
Eukrep	0.793673616	500
Eukrep	0.821404682	500
Eukrep	0	500
Euktect	0.962318841	1000
Euktect	0.982438535	1000
Euktect	0.966014418	1000
Euktect	0.985815603	1000
Euktect	0.976458547	1000
Euktect	0.990485729	1000
Euktect	0.991943605	1000
Euktect	0.992950655	1000
Euktect	0.98582996	1000
Euktect	0.983739837	1000
Euktect	0.983274202	1000
Euktect	0.97961264	1000
Euktect	0.990936556	1000
Euktect	0.946673438	1000
Euktect	0.973026973	1000
Euktect	0.961693548	1000
Euktect	0.994469583	1000
Euktect	0.947775629	1000
Euktect	0.99497992	1000
Euktect	0.949416342	1000
Euktect	0.995479658	1000
Euktect	0.968325792	1000
Euktect	0.981564524	1000
Euktect	0.975584944	1000
Euktect	0.927902622	1000
Euktect	0.98996991	1000
Euktect	0.987963892	1000
Euktect	0.993020937	1000
Euktect	0.90152712	1000
Euktect	0.95363592	1000
Euktect	0.988366211	1000
Euktect	0.983870968	1000
Euktect	0.992957746	1000
Euktect	0.985463659	1000
Euktect	0.985286657	1000
Euktect	0.984939759	1000
Euktect	0.95937347	1000
Euktect	0.945549738	1000
Euktect	0.947168015	1000
Euktect	0.952473327	1000
Euktect	0.892183288	1000
Euktect	0.984255967	1000
Euktect	0.878886311	1000
Euktect	0.969072165	1000
Euktect	0.973305955	1000
Euktect	0.945594608	1000
Euktect	0.992971888	1000
Euktect	0.988366211	1000
Euktect	0.89610984	1000
Euktect	0.971751412	1000
Euktect	0.967294351	1000
Euktect	0.966958212	1000
Euktect	0.966477566	1000
Euktect	0.989473684	1000
Euktect	0.991435768	1000
Euktect	0.955252918	1000
Euktect	0.963391137	1000
Euktect	0.992443325	1000
Euktect	0.982664685	1000
Euktect	0.972917731	1000
Euktect	0.942898975	1000
Euktect	0.959293771	1000
Euktect	0.994491738	1000
Euktect	0.976178409	1000
Euktect	0.991935484	1000
Euktect	0.929332043	1000
Euktect	0.692357936	1000
Euktect	0.959183673	1000
Euktect	0.892401836	1000
Euktect	0.765249538	1000
Euktect	0.969909729	1000
Euktect	0.996015936	1000
Euktect	0.994035785	1000
Euktect	0.961618257	1000
Euktect	0.996501749	1000
Euktect	0.968627451	1000
Euktect	0.987367357	1000
Euktect	0.888888889	1000
Euktect	0.971596474	1000
Euktect	0.988366211	1000
Euktect	0.975806452	1000
Euktect	0.978087649	1000
Euktect	0.980253165	1000
Euktect	0.96	1000
Euktect	0.996996997	1000
Euktect	0.975658222	1000
Euktect	0.861696073	1000
Euktect	0.989536622	1000
Euktect	0.966183575	1000
Euktect	0.991967871	1000
Euktect	0.496318115	1000
Euktect	0.982188295	1000
Euktect	0.98001998	1000
Euktect	0.987367357	1000
Euktect	0.969965534	1000
Euktect	0.445372303	1000
Euktect	0.961217477	1000
Euktect	0.714197148	1000
Euktect	0.954653938	1000
Euktect	0.989929507	1000
Euktect	0.992555831	1500
Euktect	0.898785425	1500
Euktect	0.995479658	1500
Euktect	0.996487707	1500
Euktect	0.977250247	1500
Euktect	0.995983936	1500
Euktect	0.956183057	1500
Euktect	0.883229217	1500
Euktect	0.993048659	1500
Euktect	0.971679688	1500
Euktect	0.995983936	1500
Euktect	0.988401412	1500
Euktect	0.992950655	1500
Euktect	0.99497992	1500
Euktect	0.973305955	1500
Euktect	1	1500
Euktect	0.970817121	1500
Euktect	0.990504748	1500
Euktect	0.991538079	1500
Euktect	0.996512207	1500
Euktect	0.983234714	1500
Euktect	0.978431373	1500
Euktect	0.988401412	1500
Euktect	0.968431772	1500
Euktect	0.996990973	1500
Euktect	0.967677772	1500
Euktect	0.939845758	1500
Euktect	0.898033836	1500
Euktect	0.995484195	1500
Euktect	0.979591837	1500
Euktect	0.971193416	1500
Euktect	0.978087649	1500
Euktect	0.991512731	1500
Euktect	0.966568338	1500
Euktect	0.881153655	1500
Euktect	0.997008973	1500
Euktect	0.991935484	1500
Euktect	0.981169475	1500
Euktect	0.976261128	1500
Euktect	0.992047714	1500
Euktect	0.968246214	1500
Euktect	0.997995992	1500
Euktect	0.996	1500
Euktect	0.975706495	1500
Euktect	0.989484226	1500
Euktect	0.998497747	1500
Euktect	0.998502247	1500
Euktect	0.992950655	1500
Euktect	0.917245061	1500
Euktect	0.968090329	1500
Euktect	1	1500
Euktect	0.993457474	1500
Euktect	0.995479658	1500
Euktect	0.994029851	1500
Euktect	0.979249012	1500
Euktect	0.994974874	1500
Euktect	0.921514312	1500
Euktect	0.978744439	1500
Euktect	0.986342944	1500
Euktect	0.998998999	1500
Euktect	0.990514229	1500
Euktect	0.995983936	1500
Euktect	0.992985972	1500
Euktect	0.991975928	1500
Euktect	0.973214286	1500
Euktect	0.991504248	1500
Euktect	0.960539979	1500
Euktect	0.961500494	1500
Euktect	0.987367357	1500
Euktect	0.968523002	1500
Euktect	0.998497747	1500
Euktect	0.993987976	1500
Euktect	0.985521717	1500
Euktect	0.975514202	1500
Euktect	0.97703957	1500
Euktect	0.968063872	1500
Euktect	0.974459725	1500
Euktect	0.976015663	1500
Euktect	0.975754577	1500
Euktect	0.985074627	1500
Euktect	0.934541793	1500
Euktect	0.98685541	1500
Euktect	0.994994995	1500
Euktect	0.924528302	1500
Euktect	0.983935743	1500
Euktect	0.988401412	1500
Euktect	0.983151635	1500
Euktect	0.97453477	1500
Euktect	0.890995261	1500
Euktect	0.993457474	1500
Euktect	0.928990924	1500
Euktect	0.995484195	1500
Euktect	0.981354269	1500
Euktect	0.962234868	1500
Euktect	0.99950025	1500
Euktect	0.99	1500
Euktect	0.994508238	1500
Euktect	0.976602238	1500
Euktect	0.997002997	1500
Euktect	0.996015936	1500
Euktect	0.91954023	500
Euktect	0	500
Euktect	0.891528926	500
Euktect	0.916988417	500
Euktect	0.998	500
Euktect	0.759521219	500
Euktect	0.977466199	500
Euktect	0.792565947	500
Euktect	0.862671071	500
Euktect	0.939393939	500
Euktect	0.882289417	500
Euktect	0.888142103	500
Euktect	0.662610619	500
Euktect	0.879241517	500
Euktect	0.894736842	500
Euktect	0.891231433	500
Euktect	0.924427109	500
Euktect	0.899842685	500
Euktect	0.926419753	500
Euktect	0.953974895	500
Euktect	0.971457696	500
Euktect	0.946673438	500
Euktect	0.936427851	500
Euktect	0.977711738	500
Euktect	0.94534413	500
Euktect	0.804550155	500
Euktect	0.939313984	500
Euktect	0.954898911	500
Euktect	0.842696629	500
Euktect	0.915739269	500
Euktect	0.799078341	500
Euktect	0.921425085	500
Euktect	0.927159209	500
Euktect	0.736459175	500
Euktect	0.821477742	500
Euktect	0.964377904	500
Euktect	0.910274291	500
Euktect	0.926649077	500
Euktect	0.906952965	500
Euktect	0.693948127	500
Euktect	0.938712972	500
Euktect	0.959714431	500
Euktect	0.761484099	500
Euktect	0.886420999	500
Euktect	0.876604146	500
Euktect	0.957674656	500
Euktect	0.791139241	500
Euktect	0.670039348	500
Euktect	0.819124424	500
Euktect	0.881178707	500
Euktect	0.921406412	500
Euktect	0.885899352	500
Euktect	0.879180151	500
Euktect	0.914054601	500
Euktect	0.969230769	500
Euktect	0.95625	500
Euktect	0.877458396	500
Euktect	0.9196515	500
Euktect	0.19657349	500
Euktect	0.866568193	500
Euktect	0.854492188	500
Euktect	0.953642384	500
Euktect	0.951280763	500
Euktect	0.918592965	500
Euktect	0.764425163	500
Euktect	0.912401575	500
Euktect	0.917333333	500
Euktect	0.872568093	500
Euktect	0.692930383	500
Euktect	0.858348968	500
Euktect	0.842427333	500
Euktect	0.803967879	500
Euktect	0.891004284	500
Euktect	0.923303835	500
Euktect	0.885196375	500
Euktect	0.992496248	500
Euktect	0.930632911	500
Euktect	0.939947781	500
Euktect	0.768720379	500
Euktect	0.922444787	500
Euktect	0.832491969	500
Euktect	0.901771337	500
Euktect	0.847708231	500
Euktect	0.857985258	500
Euktect	0.912547529	500
Euktect	0.928571429	500
Euktect	0.773038441	500
Euktect	0.871572872	500
Euktect	0.942268041	500
Euktect	0.900634249	500
Euktect	0.928499496	500
Euktect	0.970992366	500
Euktect	0.954118874	500
Euktect	0.724507042	500
Euktect	0.971340839	500
Euktect	0.855593889	500
Euktect	0.938107417	500
Euktect	0.905678537	500
Euktect	0.900538951	500
Euktect	0.915966387	500
tiara	0.807195053	1000
tiara	0.902907296	1000
tiara	0.799371399	1000
tiara	0.798578199	1000
tiara	0.731829574	1000
tiara	0.819305474	1000
tiara	0.909978308	1000
tiara	0.874930517	1000
tiara	0.881696429	1000
tiara	0.896969697	1000
tiara	0.865588399	1000
tiara	0.891966759	1000
tiara	0.814683245	1000
tiara	0.801431127	1000
tiara	0.771586038	1000
tiara	0.737537538	1000
tiara	0.868276619	1000
tiara	0.758933636	1000
tiara	0.912052117	1000
tiara	0.710540993	1000
tiara	0.87020316	1000
tiara	0.816018572	1000
tiara	0.856022409	1000
tiara	0.838448176	1000
tiara	0.660421546	1000
tiara	0.803111909	1000
tiara	0.838933951	1000
tiara	0.794845361	1000
tiara	0.861853326	1000
tiara	0.847788627	1000
tiara	0.761748634	1000
tiara	0.790419162	1000
tiara	0.789258611	1000
tiara	0.819116136	1000
tiara	0.946336429	1000
tiara	0.909586057	1000
tiara	0.886666667	1000
tiara	0.768	1000
tiara	0.830583058	1000
tiara	0.890122087	1000
tiara	0.685415304	1000
tiara	0.905412794	1000
tiara	0.721471065	1000
tiara	0.906825569	1000
tiara	0.883928571	1000
tiara	0.703805847	1000
tiara	1	1000
tiara	0.847365562	1000
tiara	0.883002208	1000
tiara	0.832946636	1000
tiara	0.803012746	1000
tiara	0.792538157	1000
tiara	0.824069352	1000
tiara	0.988933602	1000
tiara	0.8177053	1000
tiara	0.964878049	1000
tiara	0.855530474	1000
tiara	0.934579439	1000
tiara	0.878703186	1000
tiara	0.782963827	1000
tiara	0.884315907	1000
tiara	0.800453515	1000
tiara	0.794454491	1000
tiara	0.791183295	1000
tiara	0.761124122	1000
tiara	0.972762646	1000
tiara	0.725490196	1000
tiara	0.824911868	1000
tiara	0.783639597	1000
tiara	0.820912125	1000
tiara	0.753407683	1000
tiara	0.81799591	1000
tiara	0.84036488	1000
tiara	0.841618497	1000
tiara	0.977075904	1000
tiara	0.789714286	1000
tiara	0.745835572	1000
tiara	0.878483835	1000
tiara	0.764778325	1000
tiara	0.781120944	1000
tiara	0.852842809	1000
tiara	0.80548926	1000
tiara	0.784615385	1000
tiara	0.826530612	1000
tiara	0.877979028	1000
tiara	0.881696429	1000
tiara	0.777895855	1000
tiara	0.798615118	1000
tiara	0.842774566	1000
tiara	0.720867209	1000
tiara	0.889586604	1000
tiara	0.856175973	1000
tiara	0.902491874	1000
tiara	0.979591837	1000
tiara	0.77039627	1000
tiara	0.827102804	1000
tiara	0.830105147	1000
tiara	0.840798705	1000
tiara	0.728888889	1000
tiara	0.783718104	1000
tiara	0.887088608	1500
tiara	0.896551724	1500
tiara	0.89415656	1500
tiara	0.788286126	1500
tiara	0.940116587	1500
tiara	0.826979472	1500
tiara	0.802706923	1500
tiara	0.933333333	1500
tiara	0.855927698	1500
tiara	0.906826109	1500
tiara	0.992063492	1500
tiara	0.873994638	1500
tiara	0.864594895	1500
tiara	0.949632739	1500
tiara	0.928265525	1500
tiara	0.935244161	1500
tiara	0.89134032	1500
tiara	0.995024876	1500
tiara	0.795010846	1500
tiara	0.861001688	1500
tiara	0.868686869	1500
tiara	0.862648221	1500
tiara	0.84623323	1500
tiara	0.606271777	1500
tiara	0.86492622	1500
tiara	0.81768559	1500
tiara	0.927846072	1500
tiara	0.910772579	1500
tiara	0.745614035	1500
tiara	0.931052913	1500
tiara	0.991478697	1500
tiara	0.839009288	1500
tiara	0.995484195	1500
tiara	0.969603297	1500
tiara	0.922413793	1500
tiara	0.978615071	1500
tiara	0.913700108	1500
tiara	0.877134986	1500
tiara	0.930207778	1500
tiara	0.723884811	1500
tiara	0.880041365	1500
tiara	0.900990099	1500
tiara	0.885809313	1500
tiara	0.77804878	1500
tiara	0.820135747	1500
tiara	0.910179641	1500
tiara	0.746521476	1500
tiara	0.94945284	1500
tiara	0.94235854	1500
tiara	0.902625821	1500
tiara	0.876863611	1500
tiara	0.949081365	1500
tiara	0.84409136	1500
tiara	0.798382438	1500
tiara	0.862010221	1500
tiara	0.838743455	1500
tiara	0.885947047	1500
tiara	0.800884956	1500
tiara	0.963193364	1500
tiara	0.881431767	1500
tiara	0.906608411	1500
tiara	0.775374376	1500
tiara	0.946981627	1500
tiara	0.99347717	1500
tiara	0.908306365	1500
tiara	0.863791146	1500
tiara	0.998502247	1500
tiara	0.953319502	1500
tiara	0.891713269	1500
tiara	0.844956772	1500
tiara	0.884019241	1500
tiara	0.903614458	1500
tiara	0.771815718	1500
tiara	0.907563025	1500
tiara	0.740966921	1500
tiara	0.948194662	1500
tiara	0.866213152	1500
tiara	0.898678414	1500
tiara	0.83436214	1500
tiara	0.920363442	1500
tiara	0.876229933	1500
tiara	0.82815534	1500
tiara	0.909385113	1500
tiara	0.898678414	1500
tiara	0.827940421	1500
tiara	0.881168177	1500
tiara	0.946666667	1500
tiara	0.861047836	1500
tiara	0.874507597	1500
tiara	0.932194341	1500
tiara	0.941548183	1500
tiara	0.931987248	1500
tiara	0.89640592	1500
tiara	0.826923077	1500
tiara	0.916453101	1500
tiara	0.825294748	1500
tiara	0.928533616	1500
tiara	0.870748299	1500
tiara	0.847371108	1500
tiara	0.885816692	1500
tiara	0.730275229	500
tiara	0.643006263	500
tiara	0.777777778	500
tiara	0.690265487	500
tiara	0.713069604	500
tiara	0.731296101	500
tiara	0.814210833	500
tiara	0.934668072	500
tiara	0.682248895	500
tiara	0.69775475	500
tiara	0.821075741	500
tiara	0.790946992	500
tiara	0	500
tiara	0.686066032	500
tiara	0.727929788	500
tiara	0.894477857	500
tiara	0.682435833	500
tiara	0.968399592	500
tiara	0.825086306	500
tiara	0.78093076	500
tiara	0.775757576	500
tiara	0.796902918	500
tiara	0.68290208	500
tiara	0.848747592	500
tiara	0.638502674	500
tiara	0.659691081	500
tiara	0.777931034	500
tiara	0.747562297	500
tiara	0.759043532	500
tiara	0.621964097	500
tiara	0.765033408	500
tiara	0.660541092	500
tiara	0.766138855	500
tiara	0.713687986	500
tiara	0.709113608	500
tiara	0.668129457	500
tiara	0.857461024	500
tiara	0.764488286	500
tiara	0.682792743	500
tiara	0.75813449	500
tiara	0.764529658	500
tiara	0.676070529	500
tiara	0.74853114	500
tiara	0.724220624	500
tiara	0.648706897	500
tiara	0.640425532	500
tiara	0.634705576	500
tiara	0.6497342	500
tiara	0.680672269	500
tiara	0.668848168	500
tiara	0.902542373	500
tiara	0.79189028	500
tiara	0.633264463	500
tiara	0.764643237	500
tiara	0.738671633	500
tiara	0.714104193	500
tiara	0.798876404	500
tiara	0.826112074	500
tiara	0.734129478	500
tiara	0.73147257	500
tiara	0.850678733	500
tiara	0.599789916	500
tiara	0.657718121	500
tiara	0.763047391	500
tiara	0.838562464	500
tiara	0.757996379	500
tiara	0.780652418	500
tiara	0.877994429	500
tiara	0.8	500
tiara	0.589519651	500
tiara	0.744069913	500
tiara	0.823529412	500
tiara	0.59895288	500
tiara	0.75498008	500
tiara	0.830890643	500
tiara	0.72555205	500
tiara	0.706155633	500
tiara	0.628877005	500
tiara	0.647932131	500
tiara	0.788598575	500
tiara	0.638522427	500
tiara	0.692195831	500
tiara	0.723404255	500
tiara	0.35207824	500
tiara	0.642182581	500
tiara	0.725440806	500
tiara	0.76531231	500
tiara	0.904431393	500
tiara	0.725248975	500
tiara	0.590434305	500
tiara	0.706340378	500
tiara	0.752403846	500
tiara	0.687656172	500
tiara	0.794100964	500
tiara	0.666666667	500
tiara	0.706315144	500
tiara	0.720040796	500
tiara	0.712121212	500
tiara	0.643714137	500
tiara	0.676229508	500
