## Supplementary Dataset 3 for "Euktect: Enhanced Eukaryotic Sequence Detection and Classification in Metagenomes via the DNA Language Model"

tool	pair_id	biome	GTP	GTN	TP	FP	TPR/sensitivity	FPR	TNR/specificity	precision	f1_score	MCC
Euktect	H15	gut	786.0	5637.0	222.0	391.0	0.282442748	0.069363136	0.930636864	0.362153344	0.31736955	0.2376615272308008
Euktect	H02	gut	1327.0	8972.0	180.0	788.0	0.13564431	0.087828801	0.912171199	0.185950413	0.156862745	0.0548968102423302
Euktect	C04	gut	1192.0	4523.0	278.0	185.0	0.233221477	0.040902056	0.959097944	0.600431965	0.335951662	0.2863661684435612
Euktect	C28	gut	384.0	1671.0	136.0	118.0	0.354166667	0.070616397	0.929383603	0.535433071	0.426332288	0.3358228063138059
Euktect	A05	gut	496.0	885.0	252.0	109.0	0.508064516	0.123163842	0.876836158	0.698060942	0.588098016	0.420249745117929
Euktect	H05	gut	437.0	4927.0	143.0	434.0	0.327231121	0.088086056	0.911913944	0.247833622	0.282051282	0.21114159707783
Euktect	H25	gut	328.0	3604.0	115.0	271.0	0.350609756	0.075194229	0.924805771	0.297927461	0.322128852	0.255949753980877
Euktect	C14	gut	1284.0	1632.0	317.0	105.0	0.246884735	0.064338235	0.935661765	0.751184834	0.371629543	0.2575797096742789
Euktect	A2	seawater	16958.0	62083.0	13846.0	3738.0	0.816487793	0.060209719	0.939790281	0.787420382	0.801690695	0.7464670749880781
Euktect	A8	seawater	10036.0	45640.0	8374.0	3236.0	0.834396174	0.070902717	0.929097283	0.721274763	0.773722628	0.7224212941111408
Euktect	A4	seawater	19944.0	67876.0	16804.0	6652.0	0.842559166	0.098002239	0.901997761	0.716405184	0.77437788	0.7050398613640154
Euktect	A5	seawater	28967.0	88125.0	25495.0	3867.0	0.880139469	0.043880851	0.956119149	0.868299162	0.874179225	0.8324823781560979
Euktect	A6	seawater	23043.0	31064.0	20035.0	1804.0	0.869461442	0.058073654	0.941926346	0.917395485	0.892785526	0.8177569935742516
Euktect	A3	seawater	18692.0	59593.0	15542.0	3027.0	0.831478707	0.050794556	0.949205444	0.836986375	0.834223451	0.7824584060195214
Euktect	A1	seawater	27640.0	56112.0	23296.0	2571.0	0.842836469	0.045819076	0.954180924	0.900606951	0.870764573	0.8111639513104315
Euktect	A7	seawater	10756.0	36564.0	10196.0	2429.0	0.947936036	0.066431463	0.933568537	0.80760396	0.872161156	0.8352715269640243
Euktect	R2	soil	18091.0	12611.0	9604.0	250.0	0.530871704	0.019823963	0.980176037	0.974629592	0.687350152	0.5385537377248735
Euktect	R4	soil	22654.0	7607.0	12110.0	167.0	0.534563433	0.021953464	0.978046536	0.986397328	0.693366923	0.4528735211768442
Euktect	R1	soil	27827.0	11062.0	14650.0	267.0	0.5264671	0.024136684	0.975863316	0.982100959	0.685476324	0.4660651365116435
Euktect	R3	soil	5322.0	12154.0	2881.0	237.0	0.541337843	0.019499753	0.980500247	0.923989737	0.682701422	0.6272602934867675
Euktect	R6	soil	22021.0	7824.0	11901.0	202.0	0.540438672	0.025817996	0.974182004	0.983309923	0.697514945	0.4609696858867175
Euktect	R8	soil	24955.0	13292.0	13615.0	208.0	0.545582048	0.01564851	0.98435149	0.984952615	0.70220228	0.5252738841297437
Euktect	R7	soil	18844.0	17239.0	9895.0	266.0	0.525100828	0.015430129	0.984569871	0.973821474	0.682296156	0.5660173843113503
Euktect	R5	soil	29278.0	23408.0	15914.0	333.0	0.543548057	0.014225906	0.985774094	0.979503908	0.699132345	0.569512303622105
bertax	H15	gut	787.0	5638.0	81.0	59.0	0.1029	0.0105	0.9895	0.5786	0.1748	0.2076236089947606
bertax	H02	gut	1328.0	8973.0	57.0	85.0	0.0429	0.0095	0.9905	0.4014	0.0776	0.0961344550252107
bertax	C04	gut	1193.0	4524.0	70.0	17.0	0.0587	0.0038	0.9962	0.8046	0.1094	0.1822977843967997
bertax	C28	gut	385.0	1672.0	54.0	15.0	0.1403	0.009	0.991	0.7826	0.2379	0.2844083099611919
bertax	A05	gut	497.0	886.0	125.0	26.0	0.2515	0.0293	0.9707	0.8278	0.3858	0.3418017579199965
bertax	H05	gut	438.0	4928.0	48.0	29.0	0.1096	0.0059	0.9941	0.6234	0.1864	0.2387465071559042
bertax	H25	gut	329.0	3605.0	33.0	29.0	0.1003	0.008	0.992	0.5323	0.1688	0.2050682776426251
bertax	C14	gut	1285.0	1633.0	77.0	19.0	0.0599	0.0116	0.9884	0.8021	0.1115	0.1343885045182083
bertax	A2	seawater	16959.0	62084.0	9483.0	4310.0	0.5592	0.0694	0.9306	0.6875	0.6167	0.5297181163423108
bertax	A8	seawater	10037.0	45641.0	6021.0	2716.0	0.5999	0.0595	0.9405	0.6891	0.6414	0.571104359976717
bertax	A4	seawater	19945.0	67877.0	11575.0	4404.0	0.5803	0.0649	0.9351	0.7244	0.6444	0.5597699168442766
bertax	A5	seawater	28968.0	88126.0	16886.0	8076.0	0.5829	0.0916	0.9084	0.6765	0.6262	0.5175988254823517
bertax	A6	seawater	23044.0	31065.0	13670.0	1728.0	0.5932	0.0556	0.9444	0.8878	0.7112	0.5891346525770474
bertax	A3	seawater	18693.0	59594.0	10589.0	4068.0	0.5665	0.0683	0.9317	0.7225	0.635	0.5444988155435992
bertax	A1	seawater	27641.0	56113.0	15731.0	3898.0	0.5691	0.0695	0.9305	0.8014	0.6656	0.5546422203977028
bertax	A7	seawater	10757.0	36565.0	7187.0	1995.0	0.6681	0.0546	0.9454	0.7827	0.7209	0.6502469773983397
bertax	R2	soil	18092.0	12612.0	4834.0	113.0	0.2672	0.009	0.991	0.9772	0.4196	0.3455601894756829
bertax	R4	soil	22655.0	7608.0	6185.0	92.0	0.273	0.0121	0.9879	0.9853	0.4276	0.2791659237519283
bertax	R1	soil	27828.0	11063.0	7212.0	157.0	0.2592	0.0142	0.9858	0.9787	0.4098	0.2820218204412233
bertax	R3	soil	5323.0	12155.0	1431.0	130.0	0.2688	0.0107	0.9893	0.9167	0.4157	0.4165583980422639
bertax	R6	soil	22022.0	7825.0	5897.0	84.0	0.2678	0.0107	0.9893	0.986	0.4212	0.2824225468732082
bertax	R8	soil	24956.0	13293.0	6870.0	160.0	0.2753	0.012	0.988	0.9772	0.4296	0.3236510827678649
bertax	R7	soil	18845.0	17240.0	4962.0	138.0	0.2633	0.008	0.992	0.9729	0.4144	0.366065541104462
bertax	R5	soil	29279.0	23409.0	7998.0	311.0	0.2732	0.0133	0.9867	0.9626	0.4256	0.3543060506962152
dvf	A05	gut	496.0	885.0	217.0	162.0	0.4375	0.183050847	0.816949153	0.572559367	0.496	0.2735646748398802
dvf	C04	gut	1192.0	4523.0	202.0	210.0	0.169463087	0.046429361	0.953570639	0.490291262	0.251870324	0.1932707701602462
dvf	C14	gut	1284.0	1632.0	275.0	67.0	0.214174455	0.041053922	0.958946078	0.804093567	0.338253383	0.2670999741197251
dvf	C28	gut	384.0	1671.0	115.0	121.0	0.299479167	0.07241173	0.92758827	0.487288136	0.370967742	0.277610791511058
dvf	H02	gut	1327.0	8972.0	178.0	571.0	0.134137151	0.063642443	0.936357557	0.2376502	0.171483622	0.0909481809397
dvf	H05	gut	437.0	4927.0	139.0	290.0	0.318077803	0.058859346	0.941140654	0.324009324	0.321016166	0.2614121059114803
dvf	H15	gut	786.0	5637.0	176.0	307.0	0.223918575	0.054461593	0.945538407	0.364389234	0.277383767	0.2105852603594838
dvf	H25	gut	328.0	3604.0	99.0	245.0	0.301829268	0.067980022	0.932019978	0.287790698	0.294642857	0.2288547066838905
dvf	A1	seawater	27640.0	56112.0	17750.0	5122.0	0.642185239	0.091281722	0.908718278	0.776058062	0.702803294	0.5814107335646752
dvf	A2	seawater	16958.0	62083.0	10952.0	5251.0	0.645830876	0.08458032	0.91541968	0.675924212	0.660534966	0.5707179795405061
dvf	A3	seawater	18692.0	59593.0	11931.0	5760.0	0.638294458	0.096655647	0.903344353	0.674410717	0.655855757	0.5521337354841027
dvf	A4	seawater	19944.0	67876.0	13024.0	4566.0	0.65302848	0.067269727	0.932730273	0.740420694	0.693984121	0.6131811364344825
dvf	A5	seawater	28967.0	88125.0	19523.0	5186.0	0.673973832	0.058848227	0.941151773	0.790116961	0.727438706	0.6504913334570057
dvf	A6	seawater	23043.0	31064.0	15651.0	2937.0	0.679208436	0.094546742	0.905453258	0.841994835	0.751891619	0.6087740650854387
dvf	A7	seawater	10756.0	36564.0	7996.0	4952.0	0.743399033	0.13543376	0.86456624	0.617547112	0.674654067	0.5715145259172523
dvf	A8	seawater	10036.0	45640.0	6648.0	5544.0	0.662415305	0.121472393	0.878527607	0.545275591	0.598164477	0.5028082078001848
dvf	R1	soil	27827.0	11062.0	11563.0	139.0	0.415531678	0.01256554	0.98743446	0.988121689	0.585038832	0.3963764866282058
dvf	R2	soil	18091.0	12611.0	7332.0	159.0	0.405284396	0.012608041	0.987391959	0.978774529	0.573215542	0.4498046867979753
dvf	R3	soil	5322.0	12154.0	2319.0	163.0	0.435738444	0.013411223	0.986588777	0.934327156	0.59431061	0.5567836638754847
dvf	R4	soil	22654.0	7607.0	9675.0	98.0	0.427076896	0.012882871	0.987117129	0.989972373	0.596724951	0.3842547578139719
dvf	R5	soil	29278.0	23408.0	12602.0	195.0	0.430425576	0.008330485	0.991669515	0.984762054	0.59902555	0.4890829225500462
dvf	R6	soil	22021.0	7824.0	9476.0	113.0	0.430316516	0.01444274	0.98555726	0.988215664	0.599557102	0.3916796168426134
dvf	R7	soil	18844.0	17239.0	7716.0	202.0	0.409467204	0.011717617	0.988282383	0.974488507	0.576638517	0.4800535591320347
dvf	R8	soil	24955.0	13292.0	10832.0	135.0	0.43406131	0.010156485	0.989843515	0.987690344	0.603084461	0.4463506882728461
mp	A05	gut	496.0	885.0	7.0	0.0	0.014112903	0.0	1.0	1.0	0.027833002	0.0953424813972247
mp	C04	gut	1192.0	4523.0	0.0	1.0	0.0	0.000221092	0.999778908	0.0		-0.0067913281526396
mp	C14	gut	1284.0	1632.0	1.0	11.0	0.000778816	0.006740196	0.993259804	0.083333333	0.00154321	-0.0462275053407918
mp	C28	gut	384.0	1671.0	1.0	0.0	0.002604167	0.0	1.0	1.0	0.005194805	0.0460280305985273
mp	H02	gut	1327.0	8972.0	1.0	3.0	0.00075358	0.000334374	0.999665626	0.25	0.00150263	0.0071279444232448
mp	H05	gut	437.0	4927.0	0.0	0.0	0.0	0.0	1.0			0.0
mp	H15	gut	786.0	5637.0	2.0	0.0	0.002544529	0.0	1.0	1.0	0.005076142	0.0472635574617862
mp	H25	gut	328.0	3604.0	4.0	0.0	0.012195122	0.0	1.0	1.0	0.024096386	0.1057790653679204
mp	A1	seawater	27640.0	56112.0	581.0	3.0	0.02102026	5.35e-05	0.999946536	0.994863014	0.041170635	0.1184798268081972
mp	A2	seawater	16958.0	62083.0	397.0	5.0	0.02341078	8.05e-05	0.999919463	0.987562189	0.045737327	0.134635904762022
mp	A3	seawater	18692.0	59593.0	401.0	3.0	0.021453028	5.03e-05	0.999949659	0.992574257	0.041998324	0.1273466015574497
mp	A4	seawater	19944.0	67876.0	442.0	7.0	0.022162054	0.000103129	0.999896871	0.9844098	0.043348208	0.1295811303653867
mp	A5	seawater	28967.0	88125.0	524.0	9.0	0.01808955	0.000102128	0.999897872	0.983114447	0.035525424	0.1153011794775475
mp	A6	seawater	23043.0	31064.0	434.0	2.0	0.018834353	6.44e-05	0.999935617	0.995412844	0.036969207	0.1038122700877449
mp	A7	seawater	10756.0	36564.0	289.0	2.0	0.026868724	5.47e-05	0.999945301	0.993127148	0.052321897	0.1437424038993952
mp	A8	seawater	10036.0	45640.0	212.0	5.0	0.021123954	0.000109553	0.999890447	0.976958525	0.04135375	0.1296445516173092
mp	R1	soil	27827.0	11062.0	22.0	1.0	0.000790599	9.04e-05	0.9999096	0.956521739	0.001579892	0.0129934048807509
mp	R2	soil	18091.0	12611.0	16.0	2.0	0.000884418	0.000158592	0.999841408	0.888888889	0.001767077	0.0147518438816566
mp	R3	soil	5322.0	12154.0	6.0	5.0	0.001127396	0.000411387	0.999588613	0.545454545	0.002250141	0.0131381616976348
mp	R4	soil	22654.0	7607.0	17.0	2.0	0.000750419	0.000262916	0.999737084	0.894736842	0.001499581	0.0084425753035432
mp	R5	soil	29278.0	23408.0	25.0	1.0	0.000853883	4.27e-05	0.99995728	0.961538462	0.001706252	0.0181482144338713
mp	R6	soil	22021.0	7824.0	11.0	2.0	0.000499523	0.000255624	0.999744376	0.846153846	0.000998457	0.0051408024803397
mp	R7	soil	18844.0	17239.0	12.0	4.0	0.000636807	0.000232032	0.999767968	0.75	0.001272534	0.0096037699243309
mp	R8	soil	24955.0	13292.0	20.0	1.0	0.000801443	7.52e-05	0.999924767	0.952380952	0.001601537	0.0147620519265319
mp_ownDB	A05	gut	496.0	885.0	4.0	4.0	0.008064516	0.004519774	0.995480226	0.5	0.015873016	0.0224087100349987
mp_ownDB	C04	gut	1192.0	4523.0	5.0	19.0	0.004194631	0.004200752	0.995799248	0.208333333	0.008223684	-3.8455866781416665e-05
mp_ownDB	C14	gut	1284.0	1632.0	5.0	23.0	0.003894081	0.014093137	0.985906863	0.178571429	0.007621951	-0.0519188382865395
mp_ownDB	C28	gut	384.0	1671.0	1.0	5.0	0.002604167	0.00299222	0.99700778	0.166666667	0.005128205	-0.0028034893173963
mp_ownDB	H02	gut	1327.0	8972.0	5.0	26.0	0.003767898	0.002897905	0.997102095	0.161290323	0.00736377	0.0053207399804037
mp_ownDB	H05	gut	437.0	4927.0	3.0	9.0	0.006864989	0.001826669	0.998173331	0.25	0.013363029	0.0291721878514385
mp_ownDB	H15	gut	786.0	5637.0	3.0	19.0	0.003816794	0.003370587	0.996629413	0.136363636	0.007425743	0.0025028575062576
mp_ownDB	H25	gut	328.0	3604.0	4.0	8.0	0.012195122	0.002219756	0.997780244	0.333333333	0.023529412	0.0500062745507003
mp_ownDB	A1	seawater	27640.0	56112.0	121.0	90.0	0.004377713	0.001603935	0.998396065	0.573459716	0.008689096	0.026018221360364
mp_ownDB	A2	seawater	16958.0	62083.0	126.0	127.0	0.007430121	0.002045649	0.997954351	0.498023715	0.014641799	0.0391315058341076
mp_ownDB	A3	seawater	18692.0	59593.0	79.0	89.0	0.004226407	0.001493464	0.998506536	0.470238095	0.008377519	0.0251784313189735
mp_ownDB	A4	seawater	19944.0	67876.0	91.0	146.0	0.004562776	0.002150981	0.997849019	0.383966245	0.009018384	0.0194769291716464
mp_ownDB	A5	seawater	28967.0	88125.0	90.0	91.0	0.003106984	0.001032624	0.998967376	0.497237569	0.006175381	0.0227833937164438
mp_ownDB	A6	seawater	23043.0	31064.0	74.0	52.0	0.003211387	0.001673963	0.998326037	0.587301587	0.006387846	0.0157719761923485
mp_ownDB	A7	seawater	10756.0	36564.0	51.0	58.0	0.00474154	0.00158626	0.99841374	0.467889908	0.009387943	0.0275838757955272
mp_ownDB	A8	seawater	10036.0	45640.0	48.0	67.0	0.004782782	0.001468011	0.998531989	0.417391304	0.009457196	0.0280655003458567
mp_ownDB	R1	soil	27827.0	11062.0	40.0	290.0	0.001437453	0.026215874	0.973784126	0.121212121	0.002841212	-0.1218719621547309
mp_ownDB	R2	soil	18091.0	12611.0	33.0	229.0	0.001824111	0.01815875	0.98184125	0.125954198	0.003596142	-0.0873660331694378
mp_ownDB	R3	soil	5322.0	12154.0	13.0	145.0	0.002442691	0.011930229	0.988069771	0.082278481	0.004744526	-0.0461289074901676
mp_ownDB	R4	soil	22654.0	7607.0	32.0	97.0	0.001412554	0.012751413	0.987248587	0.248062016	0.002809112	-0.0754987359173983
mp_ownDB	R5	soil	29278.0	23408.0	46.0	464.0	0.001571146	0.019822283	0.980177717	0.090196078	0.003088492	-0.0926237401172578
mp_ownDB	R6	soil	22021.0	7824.0	23.0	180.0	0.001044458	0.023006135	0.976993865	0.113300493	0.002069834	-0.1175159124084355
mp_ownDB	R7	soil	18844.0	17239.0	36.0	269.0	0.001910422	0.015604153	0.984395847	0.118032787	0.003759987	-0.074714763150141
mp_ownDB	R8	soil	24955.0	13292.0	39.0	260.0	0.001562813	0.019560638	0.980439362	0.130434783	0.00308862	-0.097311448217028
ppr	A05	gut	496.0	885.0	246.0	111.0	0.495967742	0.125423729	0.874576271	0.68907563	0.576787808	0.4060394099401411
ppr	C04	gut	1192.0	4523.0	209.0	178.0	0.17533557	0.039354411	0.960645589	0.54005168	0.264724509	0.2198834647452171
ppr	C14	gut	1284.0	1632.0	306.0	93.0	0.238317757	0.056985294	0.943014706	0.766917293	0.363636364	0.2619329255990169
ppr	C28	gut	384.0	1671.0	122.0	93.0	0.317708333	0.055655296	0.944344704	0.56744186	0.407345576	0.3337450960734564
ppr	H02	gut	1327.0	8972.0	204.0	498.0	0.153730219	0.055506019	0.944493981	0.290598291	0.201084278	0.1305756781149411
ppr	H05	gut	437.0	4927.0	160.0	176.0	0.366132723	0.035721534	0.964278466	0.476190476	0.413971539	0.3730091384428549
ppr	H15	gut	786.0	5637.0	237.0	412.0	0.301526718	0.073088522	0.926911478	0.365177196	0.330313589	0.2483952420342647
ppr	H25	gut	328.0	3604.0	129.0	160.0	0.393292683	0.044395117	0.955604883	0.446366782	0.41815235	0.3696994003941662
ppr	A1	seawater	27640.0	56112.0	24127.0	13428.0	0.872901592	0.2393071	0.7606929	0.642444415	0.740148784	0.5990561301206199
ppr	A2	seawater	16958.0	62083.0	14420.0	14624.0	0.850336125	0.235555627	0.764444373	0.496488087	0.626929264	0.5234721220536952
ppr	A3	seawater	18692.0	59593.0	16025.0	15265.0	0.857318639	0.256154246	0.743845754	0.512144455	0.641230843	0.5232270055129509
ppr	A4	seawater	19944.0	67876.0	17189.0	14181.0	0.861863217	0.208925099	0.791074901	0.547943895	0.669953619	0.5708829125578456
ppr	A5	seawater	28967.0	88125.0	26426.0	16035.0	0.91227949	0.181957447	0.818042553	0.622359342	0.739933919	0.6554823386944937
ppr	A6	seawater	23043.0	31064.0	20909.0	8162.0	0.907390531	0.262747875	0.737252125	0.719239104	0.802433127	0.6393001122117145
ppr	A7	seawater	10756.0	36564.0	10415.0	10943.0	0.968296765	0.299283448	0.700716552	0.487639292	0.648626767	0.5634269874521224
ppr	A8	seawater	10036.0	45640.0	8679.0	10836.0	0.864786768	0.237423313	0.762576687	0.444734819	0.58739129	0.5054379730454098
ppr	R1	soil	27827.0	11062.0	22855.0	1270.0	0.821324613	0.114807449	0.885192551	0.947357513	0.879850631	0.6568059202168389
ppr	R2	soil	18091.0	12611.0	15096.0	1191.0	0.834448068	0.094441361	0.905558639	0.926874194	0.878236081	0.7294807472108051
ppr	R3	soil	5322.0	12154.0	4465.0	1002.0	0.838970312	0.082441994	0.917558006	0.816718493	0.827694874	0.7509210529214327
ppr	R4	soil	22654.0	7607.0	18831.0	695.0	0.83124393	0.091363218	0.908636782	0.964406432	0.892887624	0.6708620042711956
ppr	R5	soil	29278.0	23408.0	24710.0	1898.0	0.843978414	0.08108339	0.91891661	0.92866807	0.884300183	0.7581835947667652
ppr	R6	soil	22021.0	7824.0	18442.0	744.0	0.837473321	0.095092025	0.904907975	0.961221724	0.89509064	0.6814115801864314
ppr	R7	soil	18844.0	17239.0	15633.0	1334.0	0.829600934	0.077382679	0.922617321	0.92137679	0.873083689	0.7528100540884163
ppr	R8	soil	24955.0	13292.0	20917.0	968.0	0.83818874	0.07282576	0.92717424	0.955768791	0.893125534	0.736630905159219
sk	A05	gut	496.0	885.0	219.0	242.0	0.441532258	0.273446328	0.726553672	0.47505423	0.457680251	0.1710013187302473
sk	C04	gut	1192.0	4523.0	119.0	839.0	0.099832215	0.185496352	0.814503648	0.124217119	0.110697674	-0.0931753722429971
sk	C14	gut	1284.0	1632.0	155.0	102.0	0.120716511	0.0625	0.9375	0.60311284	0.201168073	0.1019443196878028
sk	C28	gut	384.0	1671.0	119.0	388.0	0.309895833	0.23219629	0.76780371	0.234714004	0.2671156	0.0702559074375294
sk	H02	gut	1327.0	8972.0	280.0	1108.0	0.211002261	0.123495319	0.876504681	0.201729107	0.20626151	0.0858548129123566
sk	H05	gut	437.0	4927.0	96.0	959.0	0.219679634	0.19464177	0.80535823	0.090995261	0.128686327	0.0172311712783322
sk	H15	gut	786.0	5637.0	128.0	1015.0	0.162849873	0.180060316	0.819939684	0.111986002	0.132711249	-0.0147464425491689
sk	H25	gut	328.0	3604.0	40.0	629.0	0.12195122	0.174528302	0.825471698	0.059790732	0.080240722	-0.0386904873029614
sk	A1	seawater	27640.0	56112.0	13565.0	10518.0	0.49077424	0.187446536	0.812553464	0.563260391	0.524524873	0.3151224177200226
sk	A2	seawater	16958.0	62083.0	8240.0	10761.0	0.485906357	0.173332474	0.826667526	0.433661386	0.45829973	0.3002740346948391
sk	A3	seawater	18692.0	59593.0	9421.0	12050.0	0.504012412	0.202204957	0.797795043	0.438777886	0.469138262	0.2884042487366656
sk	A4	seawater	19944.0	67876.0	9783.0	8737.0	0.490523466	0.128720019	0.871279981	0.528239741	0.508683444	0.371577873317913
sk	A5	seawater	28967.0	88125.0	15334.0	14593.0	0.529360997	0.165594326	0.834405674	0.512380125	0.520732163	0.3598500529819462
sk	A6	seawater	23043.0	31064.0	12293.0	5173.0	0.533480884	0.16652717	0.83347283	0.703824573	0.606926856	0.3880870037134879
sk	A7	seawater	10756.0	36564.0	6029.0	8918.0	0.560524358	0.243901105	0.756098895	0.403358533	0.469128117	0.2854477100865584
sk	A8	seawater	10036.0	45640.0	4911.0	10278.0	0.489338382	0.225197195	0.774802805	0.323326091	0.389375619	0.2279643200167624
sk	R1	soil	27827.0	11062.0	5920.0	535.0	0.212743019	0.048363768	0.951636232	0.917118513	0.345370748	0.1993189727273969
sk	R2	soil	18091.0	12611.0	3635.0	1432.0	0.200928639	0.113551661	0.886448339	0.717387014	0.313930391	0.1158006383330607
sk	R3	soil	5322.0	12154.0	1252.0	1762.0	0.235249906	0.144972848	0.855027152	0.415394824	0.300383877	0.1099736512157975
sk	R4	soil	22654.0	7607.0	5263.0	762.0	0.232321003	0.100170895	0.899829105	0.873526971	0.367028139	0.143561398397424
sk	R5	soil	29278.0	23408.0	6147.0	1697.0	0.209952866	0.072496582	0.927503418	0.783656298	0.331178277	0.1918696019734795
sk	R6	soil	22021.0	7824.0	4904.0	779.0	0.222696517	0.09956544	0.90043456	0.862924512	0.354028299	0.1379257488277959
sk	R7	soil	18844.0	17239.0	4108.0	2026.0	0.218000425	0.117524218	0.882475782	0.669709814	0.328929458	0.1336111685740523
sk	R8	soil	24955.0	13292.0	5839.0	1113.0	0.233981166	0.083734577	0.916265423	0.839902186	0.366001191	0.1855180687437529
sm	A05	gut	496.0	885.0	0.0	0.0	0.0	0.0	1.0			0.0
sm	C04	gut	1192.0	4523.0	0.0	0.0	0.0	0.0	1.0			0.0
sm	C14	gut	1284.0	1632.0	0.0	0.0	0.0	0.0	1.0			0.0
sm	C28	gut	384.0	1671.0	0.0	0.0	0.0	0.0	1.0			0.0
sm	H02	gut	1327.0	8972.0	0.0	0.0	0.0	0.0	1.0			0.0
sm	H05	gut	437.0	4927.0	0.0	0.0	0.0	0.0	1.0			0.0
sm	H15	gut	786.0	5637.0	0.0	0.0	0.0	0.0	1.0			0.0
sm	H25	gut	328.0	3604.0	0.0	0.0	0.0	0.0	1.0			0.0
sm	A1	seawater	27640.0	56112.0	0.0	0.0	0.0	0.0	1.0			0.0
sm	A2	seawater	16958.0	62083.0	0.0	0.0	0.0	0.0	1.0			0.0
sm	A3	seawater	18692.0	59593.0	0.0	0.0	0.0	0.0	1.0			0.0
sm	A4	seawater	19944.0	67876.0	0.0	0.0	0.0	0.0	1.0			0.0
sm	A5	seawater	28967.0	88125.0	0.0	0.0	0.0	0.0	1.0			0.0
sm	A6	seawater	23043.0	31064.0	0.0	0.0	0.0	0.0	1.0			0.0
sm	A7	seawater	10756.0	36564.0	0.0	0.0	0.0	0.0	1.0			0.0
sm	A8	seawater	10036.0	45640.0	0.0	0.0	0.0	0.0	1.0			0.0
sm	R1	soil	27827.0	11062.0	0.0	0.0	0.0	0.0	1.0			0.0
sm	R2	soil	18091.0	12611.0	0.0	0.0	0.0	0.0	1.0			0.0
sm	R3	soil	5322.0	12154.0	0.0	0.0	0.0	0.0	1.0			0.0
sm	R4	soil	22654.0	7607.0	0.0	0.0	0.0	0.0	1.0			0.0
sm	R5	soil	29278.0	23408.0	0.0	0.0	0.0	0.0	1.0			0.0
sm	R6	soil	22021.0	7824.0	0.0	0.0	0.0	0.0	1.0			0.0
sm	R7	soil	18844.0	17239.0	0.0	0.0	0.0	0.0	1.0			0.0
sm	R8	soil	24955.0	13292.0	0.0	0.0	0.0	0.0	1.0			0.0
vb	A05	gut	496.0	885.0	114.0	9.0	0.22983871	0.010169492	0.989830508	0.926829268	0.368336026	0.3699889907909105
vb	C04	gut	1192.0	4523.0	150.0	52.0	0.125838926	0.011496794	0.988503206	0.742574257	0.215208034	0.251586901449689
vb	C14	gut	1284.0	1632.0	169.0	23.0	0.131619938	0.014093137	0.985906863	0.880208333	0.22899729	0.2352476729651322
vb	C28	gut	384.0	1671.0	59.0	30.0	0.153645833	0.017953321	0.982046679	0.662921348	0.249471459	0.2598501425176686
vb	H02	gut	1327.0	8972.0	88.0	181.0	0.066314996	0.020173874	0.979826126	0.327137546	0.110275689	0.0969263007378013
vb	H05	gut	437.0	4927.0	100.0	60.0	0.228832952	0.012177796	0.987822204	0.625	0.335008375	0.3483953850011596
vb	H15	gut	786.0	5637.0	139.0	95.0	0.176844784	0.016852936	0.983147064	0.594017094	0.27254902	0.2798433393082143
vb	H25	gut	328.0	3604.0	99.0	62.0	0.301829268	0.017203108	0.982796892	0.614906832	0.404907975	0.3971576418346695
vb	A1	seawater	27640.0	56112.0	9533.0	377.0	0.344898698	0.006718705	0.993281295	0.961957619	0.507749667	0.4923299436970384
vb	A2	seawater	16958.0	62083.0	4962.0	605.0	0.29260526	0.009745019	0.990254981	0.891323873	0.440577137	0.4538037891434003
vb	A3	seawater	18692.0	59593.0	6369.0	679.0	0.340734004	0.011393956	0.988606044	0.903660613	0.494871795	0.4905511484609486
vb	A4	seawater	19944.0	67876.0	6795.0	926.0	0.340703971	0.013642525	0.986357475	0.880067349	0.491234412	0.4838862518607484
vb	A5	seawater	28967.0	88125.0	10166.0	1106.0	0.350951082	0.012550355	0.987449645	0.901880767	0.505280946	0.4950490645958332
vb	A6	seawater	23043.0	31064.0	8170.0	178.0	0.354554528	0.005730106	0.994269894	0.978677528	0.520531362	0.4775024457882331
vb	A7	seawater	10756.0	36564.0	4258.0	371.0	0.395872071	0.010146592	0.989853408	0.9198531	0.553526162	0.5441502333374467
vb	A8	seawater	10036.0	45640.0	3526.0	452.0	0.351335193	0.009903593	0.990096407	0.886375063	0.503211075	0.5095509280219506
vb	R1	soil	27827.0	11062.0	10612.0	24.0	0.381356237	0.00216959	0.99783041	0.997743513	0.551803031	0.3837793540247316
vb	R2	soil	18091.0	12611.0	7122.0	31.0	0.393676414	0.002458171	0.997541829	0.995666154	0.564252892	0.4552970115723377
vb	R3	soil	5322.0	12154.0	1854.0	27.0	0.348365276	0.002221491	0.997778509	0.985645933	0.514785506	0.5140040044892176
vb	R4	soil	22654.0	7607.0	8528.0	15.0	0.376445661	0.001971868	0.998028132	0.998244177	0.546719236	0.3608988249428306
vb	R5	soil	29278.0	23408.0	11820.0	64.0	0.403716101	0.002734108	0.997265892	0.994614608	0.574316117	0.4767115564110858
vb	R6	soil	22021.0	7824.0	8789.0	25.0	0.399119023	0.003195297	0.996804703	0.997163603	0.570066483	0.3817051176703733
vb	R7	soil	18844.0	17239.0	7040.0	33.0	0.373593717	0.001914264	0.998085736	0.99533437	0.543272755	0.4676656175837728
vb	R8	soil	24955.0	13292.0	9812.0	27.0	0.393187738	0.002031297	0.997968703	0.997255819	0.564005288	0.4261167729157143
vb_virome	A05	gut	496.0	885.0	112.0	10.0	0.225806452	0.011299435	0.988700565	0.918032787	0.362459547	0.3626278840476887
vb_virome	C04	gut	1192.0	4523.0	145.0	52.0	0.121644295	0.011496794	0.988503206	0.736040609	0.208783297	0.2453025762857077
vb_virome	C14	gut	1284.0	1632.0	175.0	25.0	0.136292835	0.015318627	0.984681373	0.875	0.235849057	0.2376049554388744
vb_virome	C28	gut	384.0	1671.0	59.0	31.0	0.153645833	0.018551765	0.981448235	0.655555556	0.248945148	0.2573283197921157
vb_virome	H02	gut	1327.0	8972.0	88.0	176.0	0.066314996	0.019616585	0.980383415	0.333333333	0.11062225	0.0989968892226865
vb_virome	H05	gut	437.0	4927.0	97.0	58.0	0.221967963	0.011771869	0.988228131	0.625806452	0.327702703	0.3432524244723497
vb_virome	H15	gut	786.0	5637.0	136.0	91.0	0.17302799	0.016143339	0.983856661	0.599118943	0.268509378	0.2784499304111332
vb_virome	H25	gut	328.0	3604.0	103.0	60.0	0.31402439	0.016648169	0.983351831	0.63190184	0.419551935	0.4125044909574069
vb_virome	A1	seawater	27640.0	56112.0	9533.0	250.0	0.344898698	0.004455375	0.995544625	0.974445467	0.509472784	0.4984031902149619
vb_virome	A2	seawater	16958.0	62083.0	5949.0	466.0	0.350807878	0.007506081	0.992493919	0.927357755	0.509048903	0.5160661190372939
vb_virome	A3	seawater	18692.0	59593.0	5362.0	679.0	0.286860689	0.011393956	0.988606044	0.88760139	0.433590749	0.4400878309131859
vb_virome	A4	seawater	19944.0	67876.0	5689.0	736.0	0.285248696	0.010843302	0.989156698	0.885447471	0.431491524	0.4414906062041374
vb_virome	A5	seawater	28967.0	88125.0	10167.0	1431.0	0.350985604	0.016238298	0.983761702	0.876616658	0.501269567	0.4835183757029858
vb_virome	A6	seawater	23043.0	31064.0	8170.0	170.0	0.354554528	0.005472573	0.994527427	0.979616307	0.520664054	0.4780423261480164
vb_virome	A7	seawater	10756.0	36564.0	3558.0	269.0	0.330792116	0.007356963	0.992643037	0.929709956	0.487965439	0.4971650070803577
vb_virome	A8	seawater	10036.0	45640.0	3526.0	580.0	0.351335193	0.012708151	0.987291849	0.858743302	0.498656484	0.4980428889605036
vb_virome	R1	soil	27827.0	11062.0	10417.0	25.0	0.374348654	0.002259989	0.997740011	0.997605823	0.544409313	0.3787794250820959
vb_virome	R2	soil	18091.0	12611.0	7224.0	33.0	0.399314576	0.002616763	0.997383237	0.995452666	0.569985798	0.4593695204057483
vb_virome	R3	soil	5322.0	12154.0	1863.0	33.0	0.35005637	0.002715156	0.997284844	0.982594937	0.516209476	0.513985037060488
vb_virome	R4	soil	22654.0	7607.0	8510.0	14.0	0.375651099	0.00184041	0.99815959	0.998357579	0.545897748	0.3605033864856352
vb_virome	R5	soil	29278.0	23408.0	11357.0	60.0	0.387902179	0.002563226	0.997436774	0.994744679	0.558152107	0.4647375853828066
vb_virome	R6	soil	22021.0	7824.0	8688.0	28.0	0.394532492	0.003578732	0.996421268	0.996787517	0.565312164	0.3781466443814848
vb_virome	R7	soil	18844.0	17239.0	7130.0	36.0	0.378369773	0.002088288	0.997911712	0.994976277	0.548250673	0.4711296231290879
vb_virome	R8	soil	24955.0	13292.0	9569.0	29.0	0.38345021	0.002181763	0.997818237	0.996978537	0.553873759	0.4187547171091036
vf	A05	gut	496.0	885.0	131.0	69.0	0.264112903	0.077966102	0.922033898	0.655	0.376436782	0.2537628862837968
vf	C04	gut	1192.0	4523.0	66.0	54.0	0.055369128	0.011938979	0.988061021	0.55	0.100609756	0.1230699635828508
vf	C14	gut	1284.0	1632.0	103.0	27.0	0.080218069	0.016544118	0.983455882	0.792307692	0.145685997	0.1531588705379432
vf	C28	gut	384.0	1671.0	50.0	44.0	0.130208333	0.026331538	0.973668462	0.531914894	0.209205021	0.1938070880759545
vf	H02	gut	1327.0	8972.0	52.0	165.0	0.039186134	0.018390548	0.981609452	0.239631336	0.067357513	0.0485118725201352
vf	H05	gut	437.0	4927.0	68.0	75.0	0.155606407	0.015222245	0.984777755	0.475524476	0.234482759	0.2383994504086629
vf	H15	gut	786.0	5637.0	109.0	97.0	0.138676845	0.017207735	0.982792265	0.529126214	0.219758065	0.2259316617535718
vf	H25	gut	328.0	3604.0	37.0	78.0	0.112804878	0.021642619	0.978357381	0.32173913	0.167042889	0.1496009633151314
vf	A1	seawater	27640.0	56112.0	10262.0	2137.0	0.371273517	0.038084545	0.961915455	0.827647391	0.512600215	0.4411518072116434
vf	A2	seawater	16958.0	62083.0	6636.0	2091.0	0.391319731	0.033680718	0.966319282	0.760398762	0.516721822	0.4684520682176537
vf	A3	seawater	18692.0	59593.0	7225.0	2445.0	0.386528996	0.041028309	0.958971691	0.747156153	0.509484522	0.447663469123647
vf	A4	seawater	19944.0	67876.0	7946.0	2052.0	0.398415564	0.030231599	0.969768401	0.794758952	0.530759468	0.4856477301229599
vf	A5	seawater	28967.0	88125.0	11456.0	2309.0	0.395484517	0.026201418	0.973798582	0.832255721	0.536178976	0.4947271422276539
vf	A6	seawater	23043.0	31064.0	9322.0	902.0	0.404548019	0.029036827	0.970963173	0.911776213	0.560435266	0.4743102484551703
vf	A7	seawater	10756.0	36564.0	4960.0	2189.0	0.46113797	0.059867629	0.940132371	0.693803329	0.554035186	0.4695808060404816
vf	A8	seawater	10036.0	45640.0	4185.0	1941.0	0.416998804	0.042528484	0.957471516	0.683153771	0.51788145	0.4600025307139874
vf	R1	soil	27827.0	11062.0	3977.0	46.0	0.142918748	0.00415838	0.99584162	0.988565747	0.249733124	0.2055603671159224
vf	R2	soil	18091.0	12611.0	2477.0	23.0	0.13691891	0.001823805	0.998176195	0.9908	0.240590549	0.2430164685292435
vf	R3	soil	5322.0	12154.0	730.0	34.0	0.137166479	0.002797433	0.997202567	0.955497382	0.239894841	0.302437327341786
vf	R4	soil	22654.0	7607.0	3331.0	13.0	0.147038051	0.001708952	0.998291048	0.99611244	0.256250481	0.201087592140181
vf	R5	soil	29278.0	23408.0	4358.0	41.0	0.148848965	0.001751538	0.998248462	0.9906797	0.258811652	0.2642200930732677
vf	R6	soil	22021.0	7824.0	3215.0	23.0	0.145997003	0.002939673	0.997060327	0.99289685	0.25456273	0.2023050284754354
vf	R7	soil	18844.0	17239.0	2596.0	28.0	0.137762683	0.001624224	0.998375776	0.989329268	0.241848332	0.2618695602834088
vf	R8	soil	24955.0	13292.0	3815.0	27.0	0.152875175	0.002031297	0.997968703	0.99297241	0.264958155	0.2389528319464079
vs	A05	gut	496.0	885.0	11.0	3.0	0.022177419	0.003389831	0.996610169	0.785714286	0.043137255	0.0899777742252409
vs	C04	gut	1192.0	4523.0	46.0	20.0	0.038590604	0.004421844	0.995578156	0.696969697	0.073131955	0.129934023313408
vs	C14	gut	1284.0	1632.0	88.0	15.0	0.068535826	0.009191176	0.990808824	0.854368932	0.126892574	0.1595955128599095
vs	C28	gut	384.0	1671.0	8.0	10.0	0.020833333	0.00598444	0.99401556	0.444444444	0.039800995	0.0621178111834447
vs	H02	gut	1327.0	8972.0	45.0	74.0	0.033911078	0.008247882	0.991752118	0.378151261	0.062240664	0.0804532242299454
vs	H05	gut	437.0	4927.0	8.0	24.0	0.018306636	0.004871118	0.995128882	0.25	0.034115139	0.0477272432085291
vs	H15	gut	786.0	5637.0	46.0	34.0	0.058524173	0.006031577	0.993968423	0.575	0.106235566	0.1551104264839976
vs	H25	gut	328.0	3604.0	17.0	15.0	0.051829268	0.004162042	0.995837958	0.53125	0.094444444	0.1467039813744424
vs	A1	seawater	27640.0	56112.0	397.0	47.0	0.014363242	0.00083761	0.99916239	0.894144144	0.028272326	0.0875829552845157
vs	A2	seawater	16958.0	62083.0	191.0	49.0	0.011263121	0.000789266	0.999210734	0.795833333	0.022211885	0.0781463541410172
vs	A3	seawater	18692.0	59593.0	218.0	56.0	0.011662743	0.000939708	0.999060292	0.795620438	0.022988506	0.0774087509942189
vs	A4	seawater	19944.0	67876.0	227.0	262.0	0.011381869	0.00385998	0.99614002	0.464212679	0.02221896	0.0423499149996144
vs	A5	seawater	28967.0	88125.0	326.0	297.0	0.011254186	0.003370213	0.996629787	0.523274478	0.022034471	0.0467624501303687
vs	A6	seawater	23043.0	31064.0	305.0	16.0	0.013236124	0.000515066	0.999484934	0.950155763	0.026108543	0.0819095037550331
vs	A7	seawater	10756.0	36564.0	116.0	17.0	0.010784678	0.000464938	0.999535062	0.872180451	0.021305905	0.0816928418037405
vs	A8	seawater	10036.0	45640.0	78.0	43.0	0.007772021	0.000942156	0.999057844	0.644628099	0.015358866	0.056378171297281
vs	R1	soil	27827.0	11062.0	660.0	3.0	0.023717972	0.000271199	0.999728801	0.995475113	0.046332046	0.0817140825511297
vs	R2	soil	18091.0	12611.0	350.0	9.0	0.019346636	0.000713663	0.999286337	0.974930362	0.037940379	0.0852730387376435
vs	R3	soil	5322.0	12154.0	126.0	3.0	0.02367531	0.000246832	0.999753168	0.976744186	0.04623005	0.1259604134799819
vs	R4	soil	22654.0	7607.0	485.0	4.0	0.021409023	0.000525831	0.999474169	0.991820041	0.041913322	0.0718484803045385
vs	R5	soil	29278.0	23408.0	734.0	10.0	0.025070018	0.000427204	0.999572796	0.98655914	0.048897475	0.103776102555103
vs	R6	soil	22021.0	7824.0	468.0	9.0	0.021252441	0.001150307	0.998849693	0.981132075	0.041603698	0.0704983138709247
vs	R7	soil	18844.0	17239.0	388.0	9.0	0.020590108	0.000522072	0.999477928	0.977329975	0.040330544	0.0960955484237549
vs	R8	soil	24955.0	13292.0	597.0	5.0	0.023923062	0.000376166	0.999623834	0.991694352	0.046719098	0.0900856697185599
vs2	A05	gut	496.0	885.0	154.0	7.0	0.310483871	0.007909605	0.992090395	0.956521739	0.468797565	0.4523260596914253
vs2	C04	gut	1192.0	4523.0	175.0	63.0	0.146812081	0.013928808	0.986071192	0.735294118	0.244755245	0.2702476253808991
vs2	C14	gut	1284.0	1632.0	233.0	25.0	0.181464174	0.015318627	0.984681373	0.903100775	0.302204929	0.290431657712586
vs2	C28	gut	384.0	1671.0	77.0	45.0	0.200520833	0.026929982	0.973070018	0.631147541	0.304347826	0.2863418507830335
vs2	H02	gut	1327.0	8972.0	110.0	179.0	0.082893745	0.019950959	0.980049041	0.380622837	0.136138614	0.1276909449514684
vs2	H05	gut	437.0	4927.0	125.0	50.0	0.28604119	0.010148163	0.989851837	0.714285714	0.408496732	0.4248267583958526
vs2	H15	gut	786.0	5637.0	169.0	95.0	0.215012723	0.016852936	0.983147064	0.640151515	0.321904762	0.3271099472651077
vs2	H25	gut	328.0	3604.0	126.0	60.0	0.384146341	0.016648169	0.983351831	0.677419355	0.490272374	0.4786787391855936
vs2	A1	seawater	27640.0	56112.0	11507.0	209.0	0.416316932	0.003724693	0.996275307	0.982161147	0.584764712	0.5593111425429584
vs2	A2	seawater	16958.0	62083.0	6936.0	279.0	0.409010497	0.004493984	0.995506016	0.961330561	0.573863401	0.5765684966846666
vs2	A3	seawater	18692.0	59593.0	7569.0	259.0	0.404932591	0.004346148	0.995653852	0.966913643	0.57081448	0.569290945443471
vs2	A4	seawater	19944.0	67876.0	8374.0	899.0	0.419875652	0.01324474	0.98675526	0.903051871	0.573227915	0.5543572249549529
vs2	A5	seawater	28967.0	88125.0	12181.0	473.0	0.420512998	0.005367376	0.994632624	0.962620515	0.585329521	0.5769771290441392
vs2	A6	seawater	23043.0	31064.0	9832.0	90.0	0.426680554	0.002897244	0.997102756	0.990929248	0.596511452	0.541508160428309
vs2	A7	seawater	10756.0	36564.0	5219.0	138.0	0.485217553	0.003774204	0.996225796	0.974239313	0.647799913	0.6368004337117931
vs2	A8	seawater	10036.0	45640.0	4239.0	234.0	0.422379434	0.005127082	0.994872918	0.947686117	0.584326969	0.5900716989667677
vs2	R1	soil	27827.0	11062.0	9742.0	22.0	0.350091638	0.00198879	0.99801121	0.997746825	0.518315554	0.3621685581533083
vs2	R2	soil	18091.0	12611.0	6347.0	18.0	0.350837433	0.001427325	0.998572675	0.997172035	0.519054629	0.4240419163996779
vs2	R3	soil	5322.0	12154.0	1794.0	26.0	0.337091319	0.002139213	0.997860787	0.985714286	0.502380286	0.5046655541480287
vs2	R4	soil	22654.0	7607.0	7618.0	15.0	0.336276154	0.001971868	0.998028132	0.998034849	0.503054116	0.3339261151315696
vs2	R5	soil	29278.0	23408.0	10394.0	44.0	0.355010588	0.001879699	0.998120301	0.995784633	0.523416255	0.4402271688467207
vs2	R6	soil	22021.0	7824.0	7889.0	25.0	0.358248944	0.003195297	0.996804703	0.996841041	0.52707533	0.3537526302898519
vs2	R7	soil	18844.0	17239.0	6490.0	21.0	0.344406708	0.001218168	0.998781832	0.996774689	0.511930586	0.4457703339893743
vs2	R8	soil	24955.0	13292.0	8760.0	20.0	0.351031857	0.001504664	0.998495336	0.997722096	0.51934193	0.3957671131175865
vs_virome	A05	gut	496.0	885.0	89.0	3.0	0.179435484	0.003389831	0.996610169	0.967391304	0.302721088	0.3387017245140623
vs_virome	C04	gut	1192.0	4523.0	138.0	45.0	0.115771812	0.009949149	0.990050851	0.754098361	0.200727273	0.2442100195592015
vs_virome	C14	gut	1284.0	1632.0	185.0	20.0	0.144080997	0.012254902	0.987745098	0.902439024	0.248488919	0.2559777910078124
vs_virome	C28	gut	384.0	1671.0	60.0	18.0	0.15625	0.010771993	0.989228007	0.769230769	0.25974026	0.2967567078025642
vs_virome	H02	gut	1327.0	8972.0	94.0	166.0	0.070836473	0.018502006	0.981497994	0.361538462	0.118462508	0.1117727659752517
vs_virome	H05	gut	437.0	4927.0	83.0	54.0	0.18993135	0.010960016	0.989039984	0.605839416	0.289198606	0.3103337010846831
vs_virome	H15	gut	786.0	5637.0	126.0	84.0	0.160305344	0.014901543	0.985098457	0.6	0.253012048	0.2679481255427129
vs_virome	H25	gut	328.0	3604.0	95.0	57.0	0.289634146	0.01581576	0.98418424	0.625	0.395833333	0.3927572634952574
vs_virome	A1	seawater	27640.0	56112.0	8396.0	109.0	0.303762663	0.001942543	0.998057457	0.987184009	0.464573247	0.4698544302688588
vs_virome	A2	seawater	16958.0	62083.0	4964.0	137.0	0.292723198	0.002206723	0.997793277	0.973142521	0.450065733	0.4853745985654534
vs_virome	A3	seawater	18692.0	59593.0	5512.0	139.0	0.294885513	0.002332489	0.997667511	0.975402584	0.452861192	0.4819449872364637
vs_virome	A4	seawater	19944.0	67876.0	6069.0	554.0	0.304302046	0.008161942	0.991838058	0.916352106	0.456882599	0.4698552756287514
vs_virome	A5	seawater	28967.0	88125.0	8672.0	258.0	0.299375151	0.00292766	0.99707234	0.971108623	0.457661556	0.4819322843059936
vs_virome	A6	seawater	23043.0	31064.0	479.0	49.0	0.020787224	0.001577389	0.998422611	0.90719697	0.040643163	0.0966290202742832
vs_virome	A7	seawater	10756.0	36564.0	3848.0	55.0	0.357753812	0.001504212	0.998495788	0.985908276	0.525001705	0.5427220303000512
vs_virome	A8	seawater	10036.0	45640.0	3121.0	126.0	0.31098047	0.002760736	0.997239264	0.961194949	0.469923963	0.505576238230715
vs_virome	R1	soil	27827.0	11062.0	3600.0	7.0	0.129370755	0.000632797	0.999367203	0.998059329	0.229051346	0.2002197747776844
vs_virome	R2	soil	18091.0	12611.0	2382.0	7.0	0.13166768	0.000555071	0.999444929	0.997069904	0.232617187	0.2407961229516627
vs_virome	R3	soil	5322.0	12154.0	579.0	5.0	0.108793687	0.000411387	0.999588613	0.991438356	0.196071791	0.2775290517101109
vs_virome	R4	soil	22654.0	7607.0	2806.0	4.0	0.123863335	0.000525831	0.999474169	0.998576512	0.22038957	0.1843495434478757
vs_virome	R5	soil	29278.0	23408.0	4052.0	18.0	0.138397432	0.000768968	0.999231032	0.995577396	0.243013074	0.2561381704904911
vs_virome	R6	soil	22021.0	7824.0	3021.0	10.0	0.13718723	0.001278119	0.998721881	0.996700759	0.241178349	0.1978826614242539
vs_virome	R7	soil	18844.0	17239.0	2566.0	9.0	0.136170664	0.000522072	0.999477928	0.996504854	0.239600355	0.2632055265332569
vs_virome	R8	soil	24955.0	13292.0	3333.0	5.0	0.133560409	0.000376166	0.999623834	0.998502097	0.23560598	0.2247061342930151
